# Accurate sequence variant genotyping in cattle using variation-aware genome graphs

**DOI:** 10.1101/460345

**Authors:** Danang Crysnanto, Christine Wurmser, Hubert Pausch

**Affiliations:** Animal Genomics, ETH Zurich, Zurich, Switzerland; Chair of Animal Breeding, TU München, Freising, Germany

**Keywords:** Sequence variant genotyping, Genome graph, Variation-aware graph, cattle, Whole-genome sequencing

## Abstract

**Background:** The genotyping of sequence variants typically involves as a first step the alignment of sequencing reads to a linear reference genome. Because a linear reference genome represents only a small fraction of sequence variation within a species, reference allele bias may occur at highly polymorphic or diverged regions of the genome. Graph-based methods facilitate to compare sequencing reads to a variation-aware genome graph that incorporates a collection of non-redundant DNA sequences that segregate within a species. We compared accuracy and sensitivity of graph-based sequence variant genotyping using the *Graphtyper* software to two widely used methods, i.e., *GATK* and *SAMtools*, that rely on linear reference genomes using whole-genomes sequencing data of 49 Original Braunvieh cattle.

**Results:** We discovered 21,140,196, 20,262,913 and 20,668,459 polymorphic sites using *GATK*, *Graphtyper*, and *SAMtools*, respectively. Comparisons between sequence variant and microarray-derived genotypes showed that *Graphtyper* outperformed both *GATK* and *SAMtools* in terms of genotype concordance, non-reference sensitivity, and non-reference discrepancy. The sequence variant genotypes that were obtained using *Graphtyper* had the lowest number of mendelian inconsistencies for both SNPs and indels in nine sire-son pairs with sequence data. Genotype phasing and imputation using the *Beagle* software improved the quality of the sequence variant genotypes for all tools evaluated particularly for animals that have been sequenced at low coverage. Following imputation, the concordance between sequence- and microarray-derived genotypes was almost identical for the three methods evaluated, i.e., 99.32, 99.46, and 99.24% for *GATK*, *Graphtyper*, and *SAMtools*, respectively. Variant filtration based on commonly used criteria improved the genotype concordance slightly but it also decreased sensitivity. *Graphtyper* required considerably more computing resources than *SAMtools* but it required less than *GATK*.

**Conclusions:** Sequence variant genotyping using *Graphtyper* is accurate, sensitive and computationally feasible in cattle. Graph-based methods enable sequence variant genotyping from variation-aware reference genomes that may incorporate cohort-specific sequence variants which is not possible with the current implementations of state-of-the-art methods that rely on linear reference genomes.
