## Additional file 5 for "Accurate sequence variant genotyping in cattle using variation-aware genome graphs"

### Sheet: Sheet1
Coverage less than 12
	Genotype concordance				Non-reference sensitivity				Non-reference discrepancy
	full		filtered		full		filtered		full		filtered
	raw	imp	raw	imp	raw	imp	raw	imp	raw	imp	raw	imp
GATK	90.99***	98.7***	91.02***	98.82***	85.63***	98.91	85.51***	98.73	14.64***	2.09***	14.59***	1.91***
Graphtyper	94.89	99.07	94.91	99.17	96.44	99	96.13	98.71	8.04	1.49	8	1.31
SAMtools	94.87	98.61***	94.89	98.67***	96.24***	98.94	95.75***	98.45***	8.11	2.24***	8.09	2.11***
Coverage more than 12
	Genotype concordance				Non-reference sensitivity				Non-reference discrepancy
	full		filtered		full		filtered		full		filtered
	raw	imp	raw	imp	raw	imp	raw	imp	raw	imp	raw	imp
GATK	98.73***	99.66	98.76***	99.71	98.3***	99.61	98.14***	99.39	1.8***	0.48*	1.76***	0.42
Graphtyper	99.26	99.67	99.3	99.72	99.25	99.54***	98.88	99.16***	1.04	0.45	0.99	0.4
SAMtools	99.21***	99.59***	99.24***	99.62***	99.21**	99.58***	98.51***	98.79***	1.12***	0.58***	1.08***	0.54***
